# Bacterial hemophilin homologs and their specific type eleven secretor proteins have conserved roles in heme capture and are diversifying as a family

**DOI:** 10.1101/2023.03.15.532718

**Authors:** Alex S. Grossman, David A. Gell, Derek G. Wu, Heidi Goodrich-Blair

## Abstract

Cellular life relies on enzymes that require metal cofactors, which must be acquired from extracellular sources. Bacteria utilize surface and secreted proteins to acquire such valuable nutrients from their environment. These include the cargo proteins of the type eleven secretion system (T11SS), which have been connected to host specificity, metal homeostasis, and nutritional immunity evasion. This Sec-dependent, Gram-negative secretion system is encoded by organisms throughout the phylum Proteobacteria, including human pathogens *Neisseria meningitidis, Proteus mirabilis, Acinetobacter baumannii,* and *Haemophilus influenzae*. Experimentally verified T11SS-dependent cargo include host metal acquisition proteins <u>t</u>ransferrin <u>b</u>inding <u>p</u>rotein B (TbpB) and lactoferrin <u>b</u>inding <u>p</u>rotein B (LbpB), as well as the hemophilin homologs <u>h</u>eme <u>r</u>eceptor <u>p</u>rotein C (HrpC) and <u>h</u>emo<u>ph</u>ilin A (HphA), the complement immune evasion protein factor-<u>H b</u>inding <u>p</u>rotein (fHbp), and the host symbiosis factor <u>n</u>ematode intestinal localization protein C (NilC). Secretion of each of these cargo proteins relies on a specific T11SS. Here, we examined the specificity of T11SS systems for their cognate cargo proteins using taxonomically distributed homolog pairs of T11SS and hemophilin cargo and explore the ligand binding ability of those hemophilin homologs. Our comparative ligand binding analysis of four hemophilin family proteins identified previously unknown ligand binding diversity within this protein family, which informed our description of structural features that are likely to contribute to heme/porphyrin binding specificity. *In vivo* expression of hemophilin homologs revealed that each was secreted in a specific manner by its cognate T11SS protein. Furthermore, secretion assays of chimeric hemophilin proteins revealed that specificity is predominantly dictated by the C-terminal domain of the cognate cargo. Meanwhile, the N-terminal effector domains of these T11SS-dependent cargo proteins feature porphyrin binding pockets that drive ligand binding affinity and specificity. In light of these results, we have termed this N-terminal domain the hemophilin ligand binding domain (Hlb) after its first characterized representative.
