## Supplemental File 2 for "Bacterial hemophilin homologs and their specific type eleven secretor proteins have conserved roles in heme capture and are diversifying as a family"

### Sheet: Title
Bacterial Hemophilin homologs have conserved roles in host-microbe heme capture that are dependent on highly specific type eleven secretor proteins
Authors: Alex S. Grossman, David A. Gell, Derek G. Wu, Heidi Goodrich-Blair
Immunoblot images of T11SS activity

### Sheet: HrpB - HrpC + non-cognate
	HrpC co-expression immunoblots of cellular lysates and supernatants. Western blots were probed with a rat derived anti-FLAG primary antibody and a goat derived anti-rat IgG secondary antibody which was conjugated with a 700nm fluorophore. Intensity values of protein bands located at the sizes representing T11SS proteins and hemophilin family proteins were quantified using a Li-cor odyssey imager.…

### Sheet: HrpB - Hpl
	Hpl co-expression immunoblots of cellular lysates and supernatants. Western blots were probed with a rat derived anti-FLAG primary antibody and a goat derived anti-rat IgG secondary antibody which was conjugated with a 700nm fluorophore. Intensity values of protein bands located at the sizes representing T11SS proteins and hemophilin family proteins were quantified using a Li-cor odyssey imager. …

### Sheet: HsmA - HphA
	HphA co-expression immunoblots of cellular lysates and supernatants. Western blots were probed with a rat derived anti-FLAG primary antibody and a goat derived anti-rat IgG secondary antibody which was conjugated with a 700nm fluorophore. Intensity values of protein bands located at the sizes representing T11SS proteins and hemophilin family proteins were quantified using a Li-cor odyssey imager.…

### Sheet: CrpB - CrpC
	CrpC co-expression immunoblots of cellular lysates and supernatants. Western blots were probed with a rat derived anti-FLAG primary antibody and a goat derived anti-rat IgG secondary antibody which was conjugated with a 700nm fluorophore. Intensity values of protein bands located at the sizes representing T11SS proteins and hemophilin family proteins were quantified using a Li-cor odyssey imager.…

### Sheet: Chimeric Hemophilin
	Chimeric hemophilin co-expression immunoblots of cellular lysates and supernatants. Western blots were probed with a rat derived anti-FLAG primary antibody and a goat derived anti-rat IgG secondary antibody which was conjugated with a 700nm fluorophore. Intensity values of protein bands located at the sizes representing T11SS proteins and hemophilin family proteins were quantified using a Li-cor …
