## Supplemental File 3 for "Bacterial hemophilin homologs and their specific type eleven secretor proteins have conserved roles in heme capture and are diversifying as a family"

### Sheet: Strain list
HGB#	Genome/genotype	Plasmid	Antibiotic Resistance	Plasmid/Strain description	Column3
66	E. Coli S17-1 Lambda pir		Strep25	Congigation competent E. coli strain used to transfer plasmids into Xenorhabdus
280	E. coli CC118 lamda pir	pEVS107	Erm200, Kan50	pEVS107 is a suicide vector conatining a Tn7 transposon with a Erythromycin resistance cassette. Requires a helper plasmid to function efficiently (HGB0282).
282	E. coli SM10λPir	pUX-BF13		Tn7 helper plasmid
800	wild-type X. nematophila ATCC 19061		Amp150	Wild type Xenorhabdus nematophila
1783	E. Coli S17-1 Lambda pir	pJMC001	chlor30	contains the GFP from pURR25 put into pECM20 plasmid; SacI and BglII were used to isolate the 2kb Plac-GFP fragment from pURR25 and remove the PaphA-GFP region from pECM20. The resulting 5kb pECM20 fragment was ligated to the 2kb Plac-GFP using T4 DNA Ligase (Promega)
2523	E. coli BL21 DE3 C43	pETDuet/MCS2:HrpB H.haemolyticus NTermFLAG/MCS1:HrpC H.haemolyticus CTermFLAG	Amp150	HrpB(H.haem) with a N terminal flag tag was inserted into MCS2 of pETDuet/MCS1:HrpC H.haemolyticus_CtermFlag (HGB2526) using the kpnI and NdeI restriction sites. Insertion was confirmed by digestion, PCR, and sequencing.
2524	E. coli BL21 DE3 C43	pETDuet/MCS2:CrpB X.cabanillasii NTermFLAG/MCS1:CrpC X.cabanillasii CTermFLAG	Amp150	CrpB(X.cab) with a N terminal flag tag was inserted into MCS2 of pETDuet/MCS1:CrpC X. cabanillasii_CtermFlag (HGB2525) using the kpnI and NdeI restriction sites. Insertion was confirmed by digestion, PCR, and sequencing.
2525	E. coli BL21 DE3 C43	pETDuet/MCS1:CrpC X. cabanillasii_CtermFlag	Amp150	CrpC(X.cab) with a C terminal flag tag was inserted into MCS1 of pETDuet using the NcoI and NotI restriction sites. Insertion was confirmed by digestion, PCR, and sequencing.
2526	E. coli BL21 DE3 C43	pETDuet/MCS1:HrpC H.haemolyticus_CtermFlag	Amp150	HrpC(H.haem) with a C terminal flag tag was inserted into MCS1 of pETDuet using the NcoI and NotI restriction sites. Insertion was confirmed by digestion, PCR, and sequencing.
2527	E. coli BL21 DE3 C43	pETDuet/MCS2:HrpB X. nematophila_N-termFlag/MCS1:HrpC A.baumanii_CtermFlag	Amp150	HrpB(X.nem) with a N terminal flag tag was ligated into MCS2 of pETDuet/MCS1:HrpC A.baumannii_CtermFlag (HGB2532) between the KpnI and NdeI restriction sites. Insertion was confirmed by digestion, PCR, and sequencing.
2528	E. coli BL21 DE3 C43	pETDuet/MCS2:HrpB X. nematophila_N-termFlag/MCS1:CrpC X.cabanillasii_CtermFlag	Amp150	HrpB(X.nem) with a N terminal flag tag was inserted into MCS2 of pETDuet/MCS1:CrpC X. cabanillasii_CtermFlag (HGB2525) using the kpnI and NdeI restriction sites. Insertion was confirmed by digestion, PCR, and sequencing.
2529	E. coli BL21 DE3 C43	pETDuet/MCS2:HrpB X. nematophila_N-termFlag/MCS1:HrpC H.haemolyticus_CtermFlag	Amp150	HrpB(X.nem) with a N terminal flag tag was inserted into MCS2 of pETDuet/MCS1:HrpC H.haemolyticus_CtermFlag (HGB2526) using the kpnI and NdeI restriction sites. Insertion was confirmed by digestion, PCR, and sequencing.
2530	E. coli BL21 DE3 C43	pETDuet/MCS1:hrpCCtermFlag/MCS2:hrpBNtermFlag	Amp150	HrpB(X.nem) with a N terminal flag tag was inserted into MCS2 of pETDuet/MCS1:hrpCCtermFlag (HGB2531) using the kpnI and NdeI restriction sites. Insertion was confirmed by digestion, PCR, and sequencing.
2531	E. coli BL21 DE3 C43	pETDuet/MCS1:hrpCCtermFlag	Amp150	HrpC(X.nem) with a C terminal flag tag was inserted into MCS1 of pETDuet using the NcoI and NotI restriction sites. Insertion was confirmed by digestion, PCR, and sequencing.
2532	E. coli BL21 DE3 C43	pETDuet/MCS1:HrpC A.baumannii_CtermFlag	Amp150	HphA with a C terminal flag tag was subcloned into MCS1 of pETDuet between the NcoI and NotI restriction sites. Insertion was confirmed by digestion, PCR, and sequencing.
2533	E. coli BL21 DE3 C43	pETDuet/MCS2:HrpB A.baumanii_N-termFlag/MCS1:HrpC A.baumanii_CtermFlag	Amp150	HsmA with a N terminal flag tag was ligated into MCS2 of pETDuet/MCS1:HrpC A.baumannii_CtermFlag (HGB2532) between the KpnI and NdeI restriction sites. Insertion was confirmed by digestion, PCR, and sequencing.
2536	E. coli BL21 DE3 C43			No plasmid control for assesment of non-specific binding
2595	E. coli BL21 DE3 C43	pETDuet-1/MCS1:ChimericHrpC(Handle from X.nematophia; Barrel from H. Haemolyticus)+CtermFlag/MCS2:HrpB X. nematophila_N-termFlag	Amp150	First half of plasmid amplified from pETDuet/MCS1:hrpCCtermFlag/MCS2:hrpBNtermFlag (HGB2530) in order to include the HrpC handle domain from X.nematophila using primers ASG#176-177. Second half of plasmid amplified from pETDuet/MCS2:HrpB X. nematophila_N-termFlag/MCS1:HrpC H.haemolyticus_CtermFlag (HGB2529) in order to include HrpB (X.nem) and the HrpC Beta Barrel domain from H. Haemolyticus usin…
2596	E. coli BL21 DE3 C43	pETDuet-1/MCS1:ChimericHrpC(Handle from H. haemolyticus; Barrel from X. nematophila)+CtermFlag/MCS2:HrpB X. nematophila_N-termFlag	Amp150	First half of plasmid amplified from pETDuet/MCS2:HrpB X. nematophila_N-termFlag/MCS1:HrpC H.haemolyticus_CtermFlag (HGB2529) in order to include the HrpC handle domain from H. haemolyticus using primers ASG#180-181. Second half of plasmid amplified from pETDuet/MCS1:hrpCCtermFlag/MCS2:hrpBNtermFlag (HGB2530) in order to include HrpB (X.nem) and the HrpC Beta Barrel domain from X. nematophila usi…
2597	E. coli BL21 DE3 C43	pETDuet-1/MCS1:ChimericHrpC(Handle from X.nematophia; Barrel from H. Haemolyticus)+CtermFlag/MCS2:HrpB H. Haemolyticus_N-termFlag	Amp150	First half of plasmid amplified from pETDuet/MCS1:hrpCCtermFlag/MCS2:hrpBNtermFlag (HGB2530) in order to include the HrpC handle domain from X.nematophila using primers ASG#176-177. Second half of plasmid amplified from pETDuet/MCS2:HrpB H.haemolyticus NTermFLAG/MCS1:HrpC H.haemolyticus CTermFLAG (HGB2523) in order to include HrpB (H. haem) and the HrpC Beta Barrel domain from H. Haemolyticus usi…
2598	E. coli BL21 DE3 C43	pETDuet-1/MCS1:ChimericHrpC(Handle from H. haemolyticus; Barrel from X. nematophila)+CtermFlag/MCS2:HrpB H. haemolyticus_N-termFlag	Amp150	pETDuet-1/MCS1:ChimericHrpC(Handle from H. haemolyticus; Barrel from X. nematophila)+CtermFlag/MCS2:HrpB X. nematophila_N-termFlag was digested with NcoI/NotI in order to remove the Chimeric HrpC (H/N). Simultaniously, pETDuet/MCS2:HrpB H.haemolyticus NTermFLAG/MCS1:HrpC H.haemolyticus CTermFLAG (HGB2523) was digested with NcoI/NotI to empty its MCS1. T4 DNA ligase was used to insert the chimeric…
	E. coli BL21 DE3 Rostta F- ompT hsdSB(rB- mB-) gal dcm (DE3)	pRARE (CamR)	Cam 34 ug/mL	Expression strain with tRNAs for AGG, AGA, AUA, CUA, CCC, GGA codons rare in E. coli
	E. coli BL21 DE3 Rostta	pET28a TEV X. nematophila HrpC (residues 23–247)	Cam 34 Kan 24	Cytoplasmic expression of X. nematophila
	E. coli BL21 DE3 Rostta	pET28a TEV X. cabanillasii HrpC (residues 23–238)	Cam 34 Kan 24	Cytoplasmic expression of X. cabanillasii HrpC
	E. coli BL21 DE3 Rostta	pET28a TEV A. baumannii HrpC (residues 21–264)	Cam 34 Kan 24	Cytoplasmic expression of A. baumannii HrpC
	E. coli BL21 DE3 Rostta	pET28a thrombin H. haemolyticus Hpl residues 23–272	Cam 34 Kan 24	Cytoplasmic expression of H. haemolyticus Hpl

### Sheet: Primer list
Primer #	Primer name	Primer sequence	Notes
1	0074_NdeI_F	NNNcatATGTCTGACAATAGAACAACGCC
2	0074_KpnI_R	NNNggtaccTTAAAAATACTTCTCCAGCCTAATCA
3	HrpC_ncoI_Haemolyticus_F	NNNccatggtttctgtaattaataagac
4	HrpC_notI_Haemolyticus_R	NNgcggccgcttaatttttagtaccgccaaagg
5	HrpB_ndeI_Haemolyticus_F	NNNcatatgtcgaaattcccttttatttt
6	HrpB_kpnI_Haemolyticus_R	NNggtaccttaaaaggttttttcaaatttca
7	HrpC_ncoI_Cabanillasii_F	NNNccATGgttAAAAAGGTCAATATATT
8	HrpC_notI_Cabanillasii_R	NNgcggccgcCTACTGTCTGTTACCGCCAAAAG
9	HrpB_ndeI_Cabanillasii_F	NNNcatATGACTGGCAAGAGAAACGTGGC
10	HrpB_kpnI_Cabanillasii_R	NNggtaccCTAAAAATATTTTTCTAGCTGTA
11	DuetDOWN1_R	GATTATGCGGCCGTGTACAA
12	DuetUP1_F	ATGCGTCCGGCGTAGA
13	DuetUP2_F	TTGTACACGGCCGCATAATC
14	NemHandle_fwd	aaggatcttcTTGAGATCCTTTTTTTCTGCGC
15	NemHandle_rev	ctgaaccagcATAATAAACCGTGTGGGTGCTATC
16	HaemBarrel_fwd	ggtttattatGCTGGTTCAGATCCAACAAAAAC
17	HaemBarrel_rev	aggatctcaaGAAGATCCTTTGATCTTTTCTACGGG
18	HaemHandle_fwd	aaggatcttcTTGAGATCCTTTTTTTCTGCGC
19	HaemHandle_rev	ccttgcctgcATAATAAACACTAACATTTTTAGCCGCAC
20	NemBarrel_fwd	tgtttattatGCAGGCAAGGACGTCACTAC
21	NemBarrel_rev	aggatctcaaGAAGATCCTTTGATCTTTTCTACGGG
	nde-xc-hrpc-f.fna	ATTACATATGGCAAAAGTTGGGTATGGTATAAG
	nde-xn-hrpc-f.fna	ATTACATATGgcagcagtaggatttggtcag
	xho-ab-hrpc-r.fna	TTATCTCGAGTTAGTTCTTAGCACCGCCGAACG
	xho-xn-hrpc-r.fna	TTATCTCGAGttactgtttagaaccaccgaatgc
	xho-xc-hrpc-r.fna	TTATCTCGAGTTACTGTCTGTTACCGCCAAAAGC
	nde-ab-hrpc-f.fna	ATTACATATGGCCGGGATCGATGGTATCAGC
	nde-xc-hrpc-f.fna	ATTACATATGGCAAAAGTTGGGTATGGTATAAG
	nco-xn-hrpc-f.fasta	ATTACCATGGaagtaggatttggtcagagc
	h76q-xn-hrpc-r.fasta	cccataccaccttgagagccggg
	xho-xc-hrpc-nostop-r.fasta	TTATCTCGAGCTGTCTGTTACCGCCAAAAGC
	xho-xn-hrpc-nostop-r.fasta	TTATCTCGAGctgtttagaaccaccgaatgc
	e66h-xc-hrpc-f.fasta	CTTCCCGGTATTcAtAATCAGTATATTG
	h86q-ab-hrpc-r.fasta	CCAGCGCGGATTGGCTCGGTGGC
	nco-xc-hrpc-f.fasta	ATTACCATGGAAAAAGTTGGGTATGGTATAAG
	xho-ab-hrpc-nostop-r.fasta	TTATCTCGAGGTTCTTAGCACCGCCGAACG
	h76q-xn-hrpc-f.fasta	cccggctctcaaggtggtatggg
	h86q-ab-hrpc-f.fasta	GCCACCGAGCCAATCCGCGCTGG
	nco-ab-hrpc-f.fasta	ATTAccATGGACGGGATCGATGGTATCAGC
	nde-ab-hrpc-f.fna	ATTACATATGGCCGGGATCGATGGTATCAGC
	e66h-xc-hrpc-r.fasta	CAATATACTGATTaTgAATACCGGGAAG
